# Genomic fingerprints of the world’s soil ecosystems

**DOI:** 10.1101/2023.11.02.563126

**Authors:** Emily B. Graham, Vanessa A. Garayburu-Caruso, Ruonan Wu, Jianqiu Zheng, Ryan McClure, Gerrad Jones

**Affiliations:** Earth and Biological Sciences Directorate, Pacific Northwest National Laboratory, Richland, WA, USA; School of Biological Sciences, Washington State University, Pullman, WA, USA; School of the Environment, Washington State University, Pullman, WA, USA; Department of Biological and Ecological Engineering, Oregon State University, Corvallis, OR, USA

## Abstract

Despite the explosion of soil metagenomic data, we lack a synthesized understanding of patterns in the distribution and functions of soil microorganisms. These patterns are critical to predictions of soil microbiome responses to climate change and resulting feedbacks that regulate greenhouse gas release from soils. To address this gap, we assay 1512 manually-curated soil metagenomes using complementary annotation databases, read-based taxonomy, and machine learning to extract multidimensional genomic fingerprints of global soil microbiomes. Our objective is to uncover novel biogeographical patterns of soil microbiomes across environmental factors and ecological biomes with high molecular resolution. We reveal shifts in the potential for (1) microbial nutrient acquisition across pH gradients; (2) stress, transport, and redox-based processes across changes in soil bulk density; and (3) greenhouse gas emissions across biomes. We also use an unsupervised approach to reveal a collection of soils with distinct genomic signatures, characterized by coordinated changes in soil organic carbon, nitrogen, and cation exchange capacity and in bulk density and clay content that may ultimately reflect soil environments with high microbial activity. Genomic fingerprints for these soils highlight the importance of resource scavenging, plant-microbe interactions, fungi, and heterotrophic metabolisms. Across all analyses, we observed phylogenetic coherence in soil microbiomes –– more closely related microorganisms tended to move congruently in response to soil factors. Collectively, the genomic fingerprints uncovered here present a basis for global patterns in the microbial mechanisms underlying soil biogeochemistry and help beget tractable microbial reaction networks for incorporation into process-based models of soil carbon and nutrient cycling.

**Importance:** We address a critical gap in our understanding of soil microorganisms and their functions, which have a profound impact on our environment. We analyzed 1512 global soils with advanced analytics to create detailed genetic profiles (fingerprints) of soil microbiomes. This reveals novel patterns in how microorganisms are distributed across different soil environments. For instance, we discovered shifts in microbial potential to acquire nutrients in relation to soil acidity, as well as changes in stress responses and potential greenhouse gas emissions linked to soil structure. We also identified soils with putative high activity that had unique genomic characteristics surrounding resource acquisition, plant-microbe interactions, and fungal activity. Finally, we observed that closely related microorganisms tend to respond in similar ways to changes in their surroundings. Our work is a significant step towards comprehending the intricate world of soil microorganisms and its role in the global climate.
