## Extended Data 2 for "Genomic fingerprints of the world’s soil ecosystems"

### Sheet: Neg BD,pH,Clay; Pos. CEC,SOC,N
Abundant	Variable
KO:K00334	KO:K07685
KO:K09456	KO:K02774
KO:K00806	KO:K07590
KO:K02838	KO:K07139
KO:K00339	KO:K05765
KO:K15554	KO:K09929
KO:K00324	KO:K12537
KO:K03465	KO:K07870
KO:K08738	KO:K10041
KO:K11903	KO:K02661
Nocardia	Methanosalsum
unclassified Cyanobacteria	Salana
Rhodococcus	Uliginosibacterium
Streptomyces	Pseudobacteroides
Burkholderia	Zeaxanthinibacter
Rhizobium	Parapedobacter
Mycobacterium	Sulfurirhabdus
Leptolyngbya	Microvirgula
Bradyrhizobium	Zea
Nostoc	Desulfallas
	Pelotomaculum
	Risungbinella
	Tumebacillus

### Sheet: Pos. BD+Clay, Neg. CEC,SOC,N
Abundant	Variable
PF03109.14	PF09988.7
PF00406.20	PF04178.10
PF01380.20	PF05709.9
PF01979.18	PF03188.14
PF08352.10	PF06166.10
PF01842.23	PF02714.13
PF00873.17	PF16058.3
PF01627.21	PF03415.12
PF09413.8	PF16738.3
PF00754.23	PF01793.14
