## Supplementary material for "Genomic fingerprints of the world’s soil ecosystems": Table S1

### Sheet: Sheet1
Table S1. Model Performance for Random Forest Regressors
Microbial Attribute	Predictor	RMSE	R2		Microbial Attribute	Classifier	OOB Error Rate
KO	Bulk Density	0.17	0.7		KO	Biome	0.2849
KO	CEC	7.56	0.66		Pfam	Biome	0.2867
KO	Clay	7.22	0.49		TIGRFAM	Biome	0.2605
KO	Nitrogen	3.36	0.65		Microbial Genera	Biome	0.4615
KO	pH	0.56	0.65
KO	SOC	56.04	0.65
Pfam	Bulk Density	0.18	0.68
Pfam	CEC	7.59	0.63
Pfam	Clay	7.38	0.45
Pfam	Nitrogen	2.24	0.59
Pfam	pH	0.57	0.62
Pfam	SOC	50.04	0.58
TIGRFAM	Bulk Density	0.15	0.73
TIGRFAM	CEC	6.5	0.67
TIGRFAM	Clay	6.97	0.52
TIGRFAM	Nitrogen	2.35	0.68
TIGRFAM	pH	0.44	0.68
TIGRFAM	SOC	48.8	0.69
Microbial Genera	Bulk Density	0.24	0.43
Microbial Genera	CEC	9.07	0.43
Microbial Genera	Clay	8.48	0.21
Microbial Genera	Nitrogen	3.15	0.33
Microbial Genera	pH	0.73	0.27
Microbial Genera	SOC	65.16	0.34
